# PRK introns provide modular tools for enhanced transgene expression in *Chlamydomonas reinhardtii*

**DOI:** 10.64898/2026.10.15.754060

**Authors:** Marta Bertolini, Lucile Jomat, Françoise Gilard, Bertrand Gakiere, Stéphane D. Lemaire, Pierre Crozet

**Affiliations:** Sorbonne Université, CNRS, Department of Computational, Quantitative and Synthetic Biology, F-75005 Paris, France; Sorbonne Université, CNRS, INSERM, Institut de Biologie Paris-Seine, F-75005 Paris, France; Sorbonne Université, Université de Technologie de Compiègne, CNRS, INSERM, Biofoundry Alliance Sorbonne Université, F-75005 Paris, France; Université Paris-Saclay, CNRS, INRAE, Université Evry, Institute of Plant Sciences Paris-Saclay, 91190, Gif sur Yvette, France; Université Paris Cité, CNRS, INRAE, Institute of Plant Sciences Paris-Saclay, 91190, Gif sur Yvette, France; Sorbonne Université, Polytech Sorbonne, F-75005 Paris, France

**Keywords:** Introns, PRK, *Chlamydomonas reinhardtii*, Synthetic biology, MoClo

## Abstract

*Chlamydomonas reinhardtii* is an attractive chassis for photosynthetic biotechnology, but reliable nuclear transgene expression remains a major limitation, despite continuing advances in genetic engineering. One effective strategy is the introduction of introns into transgene sequences to trigger Intron-Mediated Enhancement (IME). Genomic sequences retaining endogenous introns often show higher expression than their intronless counterparts, as we previously observed for the phosphoribulokinase (PRK) gene. Here, we investigated the IME activity of PRK introns, using the first intron of RBCS2 (RBCS2i1), the current reference IME element in Chlamydomonas, as a benchmark. The first two PRK introns, PRKi1 and PRKi2, emerged as the most active candidates. We assessed their IME activity using two reporter systems, two genetic backgrounds, and multiple promoter–terminator combinations, and observed enhancements up to 35-fold relative to their intronless counterparts. Finally, we validated their performance using patchoulol synthase, a challenging transgene whose expression requires introns and enables the production of the high-value sesquiterpene patchoulol. PRKi1 enabled detectable patchoulol production under conditions in which a single RBCS2i1 intron was insufficient. Overall, our results establish PRKi1 and PRKi2 as versatile, MoClo-compatible IME tools and provide a modular, Biofoundry-compatible framework for optimizing transgene expression for synthetic biology and biotechnological applications in *C. reinhardtii*.
