## Supplementary material for "PRK introns provide modular tools for enhanced transgene expression in *Chlamydomonas reinhardtii*": Data S1

### Sheet: p0
ID	D/B	Brick Name		Short Name	Place 5' (Patron)	Place 3' (Patron)		Type	CDS Type	Brick function	REF of the brick (Gb/Cr) or publication	Receiving plasmid
pCM0-017	PC	pL0-pHSP70A-pRbcs2 (P5U)_A1-B2	pAR (P5U)_	pAR (P5U)	A1	B2	A1-B2	promoter + 5'UTR	No CDS	Promoter Driving strong expression in Chlamy	from pOpt-mRuby2	pICH41295
pCM0-073	PC	pL0-AphVII (Hygro,CDS)_B3-B5	AphVII (HygroR)_	AphVII (HygroR)	B3	B5	B3-B5	CDS	Antibiotic Resistance gene	Resistance to Hygromycine in Chlamy	CAF31839.1 (from pOpt)	pICH41308
pCM0-115	PC	pL0-tRbcS2 (3UT)_B6-C1	tRbcs2 (3UT)	tRbcs2 (3UT)	B6	C1	B6-C1	3'UTR + Terminator	No CDS	3'UTR and Terminator for expression in Chlamy	Cre02.g120150	pICH41276
pCM0-016	PC	pL0-pPsad (P5U)_A1-B2	pPsad (P5U)_	pPsad (P5U)	A1	B2	A1-B2	promoter + 5'UTR	No CDS	Promoter Driving strong expression in Chlamy	Cre05.g238332	pICH41295
pCM0-191	MB	pL0-PRK intron1C (intron)_B3-B4	PRK intron 1 C_	PRK intron 1 C	B3	B4	B3-B4	CDS	Intron	Native version Intron 1	Cre12.g554800	pAGM1287
pCM0-192	MB	pL0-PRK intron2G (intron)_B3-B4	PRK intron 2 G_	PRK intron 2 G	B3	B4	B3-B4	CDS	Intron	Native version Intron 2	Cre12.g554800	pAGM1287
pCM0-193	MB	pL0-RbcS2i1 G (intron)_B3-B4	RbcS2i1 G_	RbcS2i1 G	B3	B4	B3-B4	CDS	Intron	Native version Intron 1	Cre02.g120150_4532.1	pAGM1287
pCM0-078	MB	pL0-CrNluc NO ATG (CDS)_B5	CrNluc NO ATG_	CrNluc NO ATG	B5	B5	B5-B5	CDS	Reporter gene			pAGM1301
pCM0-114	PC	pL0-tPsad (3UT)_B6-C1	tPsad (3UT)	tPsad (3UT)	B6	C1	B6-C1	3'UTR + Terminator	No CDS	3'UTR and Terminator for expression in Chlamy	Cre05.g238332	pICH41276
pCM0-078	PC	pL0-CrNLuc (CDS)_B3-B5	CrNanoLUC_	CrNanoLUC	B3	B5	B3-B5	CDS	Reporter gene	CrNLuc for testing promoters & terminators combinations	Synthetized - pSL221 (AFJ15599.1) (AFJ15599.1)	pICH41308
pCM0-198	MB	pL0-PRKi3 (intron)_B3-B4	PRKi3_	PRKi3	B3	B4	B3-B4	CDS	Intron	Intron, enhance gene expression	Cre12.g554800_4532.1	pUCIDT-Kan GG
pCM0-199	MB	pL0-PRKi4 (intron)_B3-B4	PRKi4_	PRKi4	B3	B4	B3-B4	CDS	Intron	Intron, enhance gene expression	Cre12.g554800_4532.1	pUCIDT-Kan GG
pCM0-200	MB	pL0-PRKi5 (intron)_B3-B4	PRKi5_	PRKi5	B3	B4	B3-B4	CDS	Intron	Intron, enhance gene expression	Cre12.g554800_4532.1	pUCIDT-Kan GG
pCM0-194	MB	pL0-PRKi6 (intron)_B3-B4	PRKi6_	PRKi6	B3	B4	B3-B4	CDS	Intron	Intron, enhance gene expression	Cre12.g554800_4532.1	pUCIDT-Kan GG
pCM0-195	MB	pL0-PRKi7 (intron)_B3-B4	PRKi7_	PRKi7	B3	B4	B3-B4	CDS	Intron	Intron, enhance gene expression	Cre12.g554800_4532.1	pUCIDT-Kan GG
pCM0-196	MB	pL0-RbcS2i2 (intron)_B3-B4	RbcS2i2_	RbcS2i2	B3	B4	B3-B4	CDS	Intron	Intron, enhance gene expression	Cre02.g120150_4532.1	pUCIDT-Kan GG
pCM0-197	MB	pL0-RbcS2i3 (intron)_B3-B4	RbcS2i3_	RbcS2i3	B3	B4	B3-B4	CDS	Intron	Intron, enhance gene expression	Cre02.g120150_4532.1	pUCIDT-Kan GG
pCM0-103	PC	pL0-mVenus-StrepII (CDS)_B5	mVenus-Strep_	mVenus-Strep	B5	B5	B5-B5	CDS	Reporter gene	mVenus tag in frame + Strep Tag + Stop	from pOpt-mVenus	pAGM1301
pMB0-001	MB	pL0-mVenus-Strep (CDS)_B2-B5	mVenus-Strep_	mVenus-Strep	B2	B5	B2-B5	CDS	Reporter gene	mVenus expression with tag for easy analysis	from pOpt-mVenus	#N/A
pCM0-063	KS	pL0-CrNLuc (CDS)_B3-B4	CrNanoLuc_	CrNanoLuc	B3	B4	B3-B4	CDS	Reporter gene	CrNLuc without STOP and that can be fused in C-Ter	Synthetized - pSL221 (AFJ15599.1)	pAGM1287
pCM0-101	PC	pL0-MultiStop (CDS)_B5	Multi Stop_	Multi Stop	B5	B5	B5-B5	CDS	MultiStop	Add 3 stops for each frame, starting by the one of CDSns		pAGM1301
pCM0-119	Spaniol	pL0-tRPL23(i) (3UT)_B6-C1	tRPL23(i) (3UT)	tRPL23(i) (3UT)	B6	C1	B6-C1	3'UTR + Terminator	No CDS	drives expression	Cre04.g211800	pICH41276
pCM0-011	KS	pL0-pHSP70A-pRbcs2 (P5U)_A1-B1	pAR (P5U)_	pAR (P5U)	A1	B1	A1-B1	promoter + 5'UTR	No CDS	Promoter Driving strong expression in Chlamy	from pOpt-mRuby2	pAGM1251
pMB0-002	MB	pL0-PcPsD(CDS)_B3-B4	PCpsD_	PCpsD	B3	B4	B3-B4	CDS		Express PcPsD	Baier T,Wichmann J,Kruse O, Lauersen KJ. Intron-containing algal transgenes mediate efficient recombinant gene expression inthe green microalga Chlamydomonas reinhardtii.Nucleic Acids Res. 2018; 46: 6909–6919. https://doi.org/10.1093/nar/gky532	pAGM1287
pCM0-204	MB	pL0-PRKi1(intron)_B2	PRKi1_	PRKi1	B2	B2	B2-B2	CDS	Intron	Enhance gene expression	Cre12.g554800	pAGM1276
pCM0-205	MB	pL0-PRKi2(intron)_B2	PRKi2_	PRKi2	B2	B2	B2-B2	CDS	Intron	Enhance gene expression	Cre12.g554800	pAGM1276
pCM0-206	MB	pL0-RbcS2i1(intron)_B2	RbcS2i1_	RbcS2i1	B2	B2	B2-B2	CDS	Intron	Enhance gene expression	Cre02.g120150_4532.1	pAGM1276
pCM0-170	PC iGEM SU'19	pL0-HiBiT (CDS)_B5	HiBiT_	HiBiT	B5	B5	B5-B5	CDS	Reporter gene	HiBiT tag in B5	Promega / DNA Synthesis	pAGM1301

### Sheet: p1
Name	Full Name	Function	Type	original pL1
p1-013	[p1-013-1F-pAR (P5U)_AphVII (HygroR)_tRbcs2 (3UT)]	Resitance in Chlamy to Hygromycin	1F	pICH47732	[1F-pAR (P5U)_AphVII (HygroR)_tRbcs2 (3UT)]
p1-050	[p1-050-2F-pAR (P5U)_AphVII (HygroR)_tRbcs2 (3UT)]		2F	pICH47742	[2F-pAR (P5U)_AphVII (HygroR)_tRbcs2 (3UT)]
p1-010	[p1-010-2F-pPsad (P5U)_CrNanoLUC_tPsad (3UT)]	Evaluate the expression with pPsaD/tPsaD	2F	pICH47742	[2F-pPsad (P5U)_CrNanoLUC_tPsad (3UT)]
p1-321	[p1-321-1F-pPsad (P5U)_PRK intron 1 C_CrNluc NO ATG_tPsad (3UT)]	Expression of Nanoluc with introns	1F	pICH47732	[1F-pPsad (P5U)_PRK intron 1 C_CrNluc NO ATG_tPsad (3UT)]
p1-324	[p1-324-1F-pPsad (P5U)_PRK intron 1 C_CrNluc NO ATG_tPsad (3UT)]	Expression of Nanoluc with introns	1F	pICH47732	[1F-pPsad (P5U)_PRK intron 1 C_CrNluc NO ATG_tPsad (3UT)]
p1-326	[p1-326-1F-pPsad (P5U)_RbcS2i1 G_CrNluc NO ATG_tPsad (3UT)]	Expression of Nanoluc with introns	1F	pICH47732	[1F-pPsad (P5U)_RbcS2i1 G_CrNluc NO ATG_tPsad (3UT)]
p1-357	[p1-357-1F-pPsad (P5U)_PRKi3_CrNluc NO ATG_tPsad (3UT)]		1F	pICH47732	[1F-pPsad (P5U)_PRKi3_CrNluc NO ATG_tPsad (3UT)]
p1-358	[p1-358-1F-pPsad (P5U)_PRKi4_CrNluc NO ATG_tPsad (3UT)]		1F	pICH47732	[1F-pPsad (P5U)_PRKi4_CrNluc NO ATG_tPsad (3UT)]
p1-359	[p1-359-1F-pPsad (P5U)_PRKi5_CrNluc NO ATG_tPsad (3UT)]		1F	pICH47732	[1F-pPsad (P5U)_PRKi5_CrNluc NO ATG_tPsad (3UT)]
p1-360	[p1-360-1F-pPsad (P5U)_PRKi6_CrNluc NO ATG_tPsad (3UT)]		1F	pICH47732	[1F-pPsad (P5U)_PRKi6_CrNluc NO ATG_tPsad (3UT)]
p1-361	[p1-361-1F-pPsad (P5U)_PRKi7_CrNluc NO ATG_tPsad (3UT)]		1F	pICH47732	[1F-pPsad (P5U)_PRKi7_CrNluc NO ATG_tPsad (3UT)]
p1-362	[p1-362-1F-pPsad (P5U)_RbcS2i2_CrNluc NO ATG_tPsad (3UT)]		1F	pICH47732	[1F-pPsad (P5U)_RbcS2i2_CrNluc NO ATG_tPsad (3UT)]
p1-363	[p1-363-1F-pPsad (P5U)_RbcS2i3_CrNluc NO ATG_tPsad (3UT)]		1F	pICH47732	[1F-pPsad (P5U)_RbcS2i3_CrNluc NO ATG_tPsad (3UT)]
p1-364	[p1-364-1F-pPsad_mVenus-Strep_tPsad (3UT)]		1F	pICH47732	[1F-pPsad_mVenus-Strep_tPsad (3UT)]
p1-365	[p1-365-1F-pPsad (P5U)_PRK intron 1 C_mVenus-Strep_tPsad (3UT)]		1F	pICH47732	[1F-pPsad (P5U)_PRK intron 1 C_mVenus-Strep_tPsad (3UT)]
p1-366	[p1-366-1F-pPsad (P5U)_PRK intron 2 G_mVenus-Strep_tPsad (3UT)]		1F	pICH47732	[1F-pPsad (P5U)_PRK intron 2 G_mVenus-Strep_tPsad (3UT)]
p1-367	[p1-367-1F-pPsad_RbcS2i1 G_mVenus-Strep_tPsad (3UT)]		1F	pICH47732	[1F-pPsad_RbcS2i1 G_mVenus-Strep_tPsad (3UT)]
p1-450	[p1-450-2F-pAR (P5U)_PRK intron 1 C_CrNluc NO ATG_tPsad (3UT)]		2F	pICH47742	[2F-pAR (P5U)_PRK intron 1 C_CrNluc NO ATG_tPsad (3UT)]
p1-451	[p1-451-2F-pAR (P5U)_PRK intron 2 G_CrNluc NO ATG_tPsad (3UT)]		2F	pICH47742	[2F-pAR (P5U)_PRK intron 2 G_CrNluc NO ATG_tPsad (3UT)]
p1-452	[p1-452-2F-pAR (P5U)_RbcS2i1 G_CrNluc NO ATG_tPsad (3UT)]		2F	pICH47742	[2F-pAR (P5U)_RbcS2i1 G_CrNluc NO ATG_tPsad (3UT)]
p1-453	[p1-453-2F-pAR (P5U)_CrNanoLuc_Multi Stop_tPsad (3UT)]		2F	pICH47742	[2F-pAR (P5U)_CrNanoLuc_Multi Stop_tPsad (3UT)]
p1-496	[p1-496-2F-pAR (P5U)_PRK intron 1 C_CrNluc NO ATG_tRPL23(i) (3UT)]		2F	pICH47742	[2F-pAR (P5U)_PRK intron 1 C_CrNluc NO ATG_tRPL23(i) (3UT)]
p1-497	[p1-497-2F-pAR (P5U)_PRK intron 2 G_CrNluc NO ATG_tRPL23(i) (3UT)]		2F	pICH47742	[2F-pAR (P5U)_PRK intron 2 G_CrNluc NO ATG_tRPL23(i) (3UT)]
p1-498	[p1-498-2F-pAR (P5U)_RbcS2i1 G_CrNluc NO ATG_tRPL23(i) (3UT)]		2F	pICH47742	[2F-pAR (P5U)_RbcS2i1 G_CrNluc NO ATG_tRPL23(i) (3UT)]
p1-499	[p1-499-2F-pAR (P5U)_CrNanoLUC_tRPL23(i) (3UT)]		2F	pICH47742	[2F-pAR (P5U)_CrNanoLUC_tRPL23(i) (3UT)]
p1-538	[p1-538-2F-pAR (P5U)_PRKi1_PCpsD_HiBiT_tPsad (3UT)]	Expression of Pcps	2F	pICH47742	[2F-pAR (P5U)_PRKi1_PCpsD_HiBiT_tPsad (3UT)]
p1-539	[p1-539-2F-pAR (P5U)_PRKi2_PCpsD_HiBiT_tPsad (3UT)]	Expression of Pcps	2F	pICH47742	[2F-pAR (P5U)_PRKi2_PCpsD_HiBiT_tPsad (3UT)]
p1-540	[p1-540-2F-pAR (P5U)_RbcS2i1_PCpsD_HiBiT_tPsad (3UT)]	Expression of Pcps	2F	pICH47742	[2F-pAR (P5U)_RbcS2i1_PCpsD_HiBiT_tPsad (3UT)]
p1-541	[p1-541-2F-pAR (P5U)_PCpsD_HiBiT_tPsad (3UT)]	Expression of Pcps	2F	pICH47742	[2F-pAR (P5U)_PCpsD_HiBiT_tPsad (3UT)]

### Sheet: pM
	Full Name	Function	original pLM	BacteriaR	Fusion 5'	TU1		TU2		TU3		TU4		TU5		TU6		TU7		Empty position	Fusion 3'	End Linker	note
pM-206	pAR (P5U)_AphVII (HygroR)_tRbcs2 (3UT) pPsad (P5U)_PRK intron 1 C_CrNluc NO ATG_tPsad (3UT)	PM- PRK intron 1 C	pAGM8031	Spec	TGCC	[p1-050-2F-pAR (P5U)_AphVII (HygroR)_tRbcs2 (3UT)]		[p1-321-1F-pPsad (P5U)_PRK intron 1 C_CrNluc NO ATG_tPsad (3UT)]		-		-		-		-		-		5	ACTA	pICH50881
pM-209	pAR (P5U)_AphVII (HygroR)_tRbcs2 (3UT) pPsad (P5U)_PRK intron 1 C_CrNluc NO ATG_tPsad (3UT)	PM-PRK intron 2 G	pAGM8031	Spec	TGCC	[p1-050-2F-pAR (P5U)_AphVII (HygroR)_tRbcs2 (3UT)]		[p1-324-1F-pPsad (P5U)_PRK intron 1 C_CrNluc NO ATG_tPsad (3UT)]		-		-		-		-		-		5	ACTA	pICH50881
pM-211	pAR (P5U)_AphVII (HygroR)_tRbcs2 (3UT) pPsad (P5U)_RbcS2i1 G_CrNluc NO ATG_tPsad (3UT)	PM- RbcS2i1 G	pAGM8031	Spec	TGCC	[p1-050-2F-pAR (P5U)_AphVII (HygroR)_tRbcs2 (3UT)]		[p1-326-1F-pPsad (P5U)_RbcS2i1 G_CrNluc NO ATG_tPsad (3UT)]		-		-		-		-		-		5	ACTA	pICH50881
pM-212	pAR (P5U)_AphVII (HygroR)_tRbcs2 (3UT) pPsad (P5U)_CrNanoLUC_tPsad (3UT)	PM- Control	pAGM8031	Spec	TGCC	[p1-050-2F-pAR (P5U)_AphVII (HygroR)_tRbcs2 (3UT)]		[p1-010-2F-pPsad (P5U)_CrNanoLUC_tPsad (3UT)]		-		-		-		-		-		5	ACTA	pICH50881
pM-227	pPsad (P5U)_PRKi3_CrNluc NO ATG_tPsad (3UT) pAR (P5U)_AphVII (HygroR)_tRbcs2 (3UT)	Enhanced expression of mVenus	pAGM8031	Spec	TGCC	[p1-357-1F-pPsad (P5U)_PRKi3_CrNluc NO ATG_tPsad (3UT)]		[p1-050-2F-pAR (P5U)_AphVII (HygroR)_tRbcs2 (3UT)]		-		-		-		-		-		5	ACTA	pICH50881
pM-228	pPsad (P5U)_PRKi4_CrNluc NO ATG_tPsad (3UT) pAR (P5U)_AphVII (HygroR)_tRbcs2 (3UT)		pAGM8031	Spec	TGCC	[p1-358-1F-pPsad (P5U)_PRKi4_CrNluc NO ATG_tPsad (3UT)]		[p1-050-2F-pAR (P5U)_AphVII (HygroR)_tRbcs2 (3UT)]		-		-		-		-		-		5	ACTA	pICH50881
pM-229	pPsad (P5U)_PRKi5_CrNluc NO ATG_tPsad (3UT) pAR (P5U)_AphVII (HygroR)_tRbcs2 (3UT)		pAGM8031	Spec	TGCC	[p1-359-1F-pPsad (P5U)_PRKi5_CrNluc NO ATG_tPsad (3UT)]		[p1-050-2F-pAR (P5U)_AphVII (HygroR)_tRbcs2 (3UT)]		-		-		-		-		-		5	ACTA	pICH50881
pM-230	pPsad (P5U)_PRKi6_CrNluc NO ATG_tPsad (3UT) pAR (P5U)_AphVII (HygroR)_tRbcs2 (3UT)		pAGM8031	Spec	TGCC	[p1-360-1F-pPsad (P5U)_PRKi6_CrNluc NO ATG_tPsad (3UT)]		[p1-050-2F-pAR (P5U)_AphVII (HygroR)_tRbcs2 (3UT)]		-		-		-		-		-		5	ACTA	pICH50881
pM-231	pPsad (P5U)_PRKi7_CrNluc NO ATG_tPsad (3UT) pAR (P5U)_AphVII (HygroR)_tRbcs2 (3UT)		pAGM8031	Spec	TGCC	[p1-361-1F-pPsad (P5U)_PRKi7_CrNluc NO ATG_tPsad (3UT)]		[p1-050-2F-pAR (P5U)_AphVII (HygroR)_tRbcs2 (3UT)]		-		-		-		-		-		5	ACTA	pICH50881
pM-232	pPsad (P5U)_RbcS2i2_CrNluc NO ATG_tPsad (3UT) pAR (P5U)_AphVII (HygroR)_tRbcs2 (3UT)		pAGM8031	Spec	TGCC	[p1-362-1F-pPsad (P5U)_RbcS2i2_CrNluc NO ATG_tPsad (3UT)]		[p1-050-2F-pAR (P5U)_AphVII (HygroR)_tRbcs2 (3UT)]		-		-		-		-		-		5	ACTA	pICH50881
pM-233	pPsad (P5U)_RbcS2i3_CrNluc NO ATG_tPsad (3UT) pAR (P5U)_AphVII (HygroR)_tRbcs2 (3UT)		pAGM8031	Spec	TGCC	[p1-363-1F-pPsad (P5U)_RbcS2i3_CrNluc NO ATG_tPsad (3UT)]		[p1-050-2F-pAR (P5U)_AphVII (HygroR)_tRbcs2 (3UT)]		-		-		-		-		-		5	ACTA	pICH50881
pM-234	pPsad (P5U)_PRK intron 1 C_mVenus-Strep_tPsad (3UT) pAR (P5U)_AphVII (HygroR)_tRbcs2 (3UT)		pAGM8031	Spec	TGCC	[p1-365-1F-pPsad (P5U)_PRK intron 1 C_mVenus-Strep_tPsad (3UT)]		[p1-050-2F-pAR (P5U)_AphVII (HygroR)_tRbcs2 (3UT)]		-		-		-		-		-		5	ACTA	pICH50881
pM-235	pPsad (P5U)_PRK intron 2 G_mVenus-Strep_tPsad (3UT) pAR (P5U)_AphVII (HygroR)_tRbcs2 (3UT)		pAGM8031	Spec	TGCC	[p1-366-1F-pPsad (P5U)_PRK intron 2 G_mVenus-Strep_tPsad (3UT)]		[p1-050-2F-pAR (P5U)_AphVII (HygroR)_tRbcs2 (3UT)]		-		-		-		-		-		5	ACTA	pICH50881
pM-236	pPsad_RbcS2i1 G_mVenus-Strep_tPsad (3UT) pAR (P5U)_AphVII (HygroR)_tRbcs2 (3UT)		pAGM8031	Spec	TGCC	[p1-367-1F-pPsad_RbcS2i1 G_mVenus-Strep_tPsad (3UT)]		[p1-050-2F-pAR (P5U)_AphVII (HygroR)_tRbcs2 (3UT)]		-		-		-		-		-		5	ACTA	pICH50881
pM-237	pPsad_mVenus-Strep_tPsad (3UT) pAR (P5U)_AphVII (HygroR)_tRbcs2 (3UT)		pAGM8031	Spec	TGCC	[p1-364-1F-pPsad_mVenus-Strep_tPsad (3UT)]		[p1-050-2F-pAR (P5U)_AphVII (HygroR)_tRbcs2 (3UT)]		-		-		-		-		-		5	ACTA	pICH50881
pM-319	pAR (P5U)_AphVII (HygroR)_tRbcs2 (3UT) pAR (P5U)_PRK intron 1 C_CrNluc NO ATG_tPsad (3UT)	NanoLuc expresision with introns and different promoter	pAGM8031	Spec	TGCC	[p1-013-1F-pAR (P5U)_AphVII (HygroR)_tRbcs2 (3UT)]		[p1-450-2F-pAR (P5U)_PRK intron 1 C_CrNluc NO ATG_tPsad (3UT)]		-		-		-		-		-		5	ACTA	pICH50881
pM-320	pAR (P5U)_AphVII (HygroR)_tRbcs2 (3UT) pAR (P5U)_PRK intron 2 G_CrNluc NO ATG_tPsad (3UT)	NanoLuc expresision with introns and different promoter	pAGM8031	Spec	TGCC	[p1-013-1F-pAR (P5U)_AphVII (HygroR)_tRbcs2 (3UT)]		[p1-451-2F-pAR (P5U)_PRK intron 2 G_CrNluc NO ATG_tPsad (3UT)]		-		-		-		-		-		5	ACTA	pICH50881
pM-321	pAR (P5U)_AphVII (HygroR)_tRbcs2 (3UT) pAR (P5U)_RbcS2i1 G_CrNluc NO ATG_tPsad (3UT)	NanoLuc expresision with introns and different promoter	pAGM8031	Spec	TGCC	[p1-013-1F-pAR (P5U)_AphVII (HygroR)_tRbcs2 (3UT)]		[p1-452-2F-pAR (P5U)_RbcS2i1 G_CrNluc NO ATG_tPsad (3UT)]		-		-		-		-		-		5	ACTA	pICH50881
pM-322	pAR (P5U)_AphVII (HygroR)_tRbcs2 (3UT) pAR (P5U)_CrNanoLuc_Multi Stop_tPsad (3UT)	NanoLuc expresision with introns and different promoter	pAGM8031	Spec	TGCC	[p1-013-1F-pAR (P5U)_AphVII (HygroR)_tRbcs2 (3UT)]		[p1-453-2F-pAR (P5U)_CrNanoLuc_Multi Stop_tPsad (3UT)]		-		-		-		-		-		5	ACTA	pICH50881
pM-341	pAR (P5U)_AphVII (HygroR)_tRbcs2 (3UT) pAR (P5U)_PRK intron 1 C_CrNluc NO ATG_tRPL23(i) (3UT)	Nanoluc expression with different terminator	pAGM8031	Spec	TGCC	[p1-013-1F-pAR (P5U)_AphVII (HygroR)_tRbcs2 (3UT)]		[p1-496-2F-pAR (P5U)_PRK intron 1 C_CrNluc NO ATG_tRPL23(i) (3UT)]		-		-		-		-		-		5	ACTA	pICH50881
pM-342	pAR (P5U)_AphVII (HygroR)_tRbcs2 (3UT) pAR (P5U)_PRK intron 2 G_CrNluc NO ATG_tRPL23(i) (3UT)	Nanoluc expression with different terminator	pAGM8031	Spec	TGCC	[p1-013-1F-pAR (P5U)_AphVII (HygroR)_tRbcs2 (3UT)]		[p1-497-2F-pAR (P5U)_PRK intron 2 G_CrNluc NO ATG_tRPL23(i) (3UT)]		-		-		-		-		-		5	ACTA	pICH50881
pM-343	pAR (P5U)_AphVII (HygroR)_tRbcs2 (3UT) pAR (P5U)_RbcS2i1 G_CrNluc NO ATG_tRPL23(i) (3UT)	Nanoluc expression with different terminator	pAGM8031	Spec	TGCC	[p1-013-1F-pAR (P5U)_AphVII (HygroR)_tRbcs2 (3UT)]		[p1-498-2F-pAR (P5U)_RbcS2i1 G_CrNluc NO ATG_tRPL23(i) (3UT)]		-		-		-		-		-		5	ACTA	pICH50881
pM-344	pAR (P5U)_AphVII (HygroR)_tRbcs2 (3UT) pAR (P5U)_CrNanoLUC_tRPL23(i) (3UT)	Nanoluc expression with different terminator	pAGM8031	Spec	TGCC	[p1-013-1F-pAR (P5U)_AphVII (HygroR)_tRbcs2 (3UT)]		[p1-499-2F-pAR (P5U)_CrNanoLUC_tRPL23(i) (3UT)]		-		-		-		-		-		5	ACTA	pICH50881
pM-372	pAR (P5U)_AphVII (HygroR)_tRbcs2 (3UT) pAR (P5U)_PRKi1_PCpsD_HiBiT_tPsad (3UT)		pAGM8031	Spec	TGCC	[p1-013-1F-pAR (P5U)_AphVII (HygroR)_tRbcs2 (3UT)]		[p1-538-2F-pAR (P5U)_PRKi1_PCpsD_HiBiT_tPsad (3UT)]		-		-		-		-		-		5	ACTA	pICH50881
pM-373	pAR (P5U)_AphVII (HygroR)_tRbcs2 (3UT) pAR (P5U)_PRKi2_PCpsD_HiBiT_tPsad (3UT)		pAGM8031	Spec	TGCC	[p1-013-1F-pAR (P5U)_AphVII (HygroR)_tRbcs2 (3UT)]		[p1-539-2F-pAR (P5U)_PRKi2_PCpsD_HiBiT_tPsad (3UT)]		-		-		-		-		-		5	ACTA	pICH50881
pM-374	pAR (P5U)_AphVII (HygroR)_tRbcs2 (3UT) pAR (P5U)_RbcS2i1_PCpsD_HiBiT_tPsad (3UT)		pAGM8031	Spec	TGCC	[p1-013-1F-pAR (P5U)_AphVII (HygroR)_tRbcs2 (3UT)]		[p1-540-2F-pAR (P5U)_RbcS2i1_PCpsD_HiBiT_tPsad (3UT)]		-		-		-		-		-		5	ACTA	pICH50881
pM-375	pAR (P5U)_AphVII (HygroR)_tRbcs2 (3UT) pAR (P5U)_PCpsD_HiBiT_tPsad (3UT)		pAGM8031	Spec	TGCC	[p1-013-1F-pAR (P5U)_AphVII (HygroR)_tRbcs2 (3UT)]		[p1-541-2F-pAR (P5U)_PCpsD_HiBiT_tPsad (3UT)]		-		-		-		-		-		5	ACTA	pICH50881
